# Single-Cell Profiling Reveals Altered Endometrial Cellular Features Across the Menstrual Cycle in Endometriosis Patients

**DOI:** 10.1101/2025.07.21.666016

**Authors:** Ana Almonte-Loya, Wanxin Wang, Sahar Houshdaran, Xinyu Tang, Emily Flynn, Binya Liu, Divyashree Kushnoor, Camran Nezhat, Felipe Vilella, Carlos Simon, Kim Chi Vo, Amber Casillas, Umair Khan, Carlota Peredas, Tomiko T. Oskotsky, David Huang, Júlia Vallvé-Juanico, Juan Irwin, Alexis Combes, Marina Sirota, Gabriela Fragiadakis, Linda Giudice

## Abstract

Endometriosis is a chronic, estrogen-dependent condition affecting over 190 million women globally, characterized by the ectopic presence of endometrial-like tissue that leads to inflammation, pain, and infertility. Despite its prevalence, the pathogenesis of endometriosis remains poorly understood. Here, we present a comprehensive single-cell transcriptomic atlas comprising 228,000 cells derived from 43 eutopic endometrial biopsies from patients with endometriosis, fibroid controls and healthy controls, sampled across the menstrual cycle. This analysis reveals previously uncharacterized subpopulations of endometrial fibroblasts and epithelial cells undergoing epithelial–mesenchymal transition, alongside disrupted immune cell communication networks. Comparative gene expression profiling implicates oxidative stress, aberrant cell migration, and dysregulated apoptosis as central features of the disease state. These findings suggest that endometriosis alters eutopic endometrial homeostasis, with potential consequences for fertility, regeneration, and disease progression. Our dataset provides a valuable resource for biomarker discovery and identifies candidate therapeutic targets aimed at restoring endometrial function and alleviating symptoms in affected individuals.
