## Supplemental tables for "Single-Cell Profiling Reveals Altered Endometrial Cellular Features Across the Menstrual Cycle in Endometriosis Patients": Table1.xlsx

### Sheet: metadata
Sample No.	Condition	condition_full	Phase_menstrual_reduced	Library	Extra comorbidities
1	disease	III-IV	secretory	XREP1-POOL-SCG1	endo_adeno_fibroids_polyp
2	disease	III-IV	proliferative	XREP1-POOL-SCG3	endo_adeno
3	disease	III-IV	secretory	XREP1-POOL-SCG5	endo_adeno
4	disease	I-II	secretory	XREP1-POOL-SCG8	endo_adeno
5	disease	I-II	proliferative	XREP1-POOL-SCG13	endo
6	disease	I-II	secretory	XREP1-POOL-SCG2	endo
7	disease	I-II	secretory	XREP1-POOL-SCG4	endo_polyp
8	disease	III-IV	secretory	XREP1-POOL-SCG1	endo
9	disease	III-IV	secretory	XREP1-POOL-SCG6	endo
10	disease	III-IV	secretory	XREP1-POOL-SCG7	endo_polyp
11	control	Pristine_control	proliferative	XREP1-POOL-SCG9
12	control	Pristine_control	proliferative	XREP1-POOL-SCG7
13	control	Pristine_control	proliferative	XREP1-POOL-SCG4
14	control	Pristine_control	secretory	XREP1-POOL-SCG10
15	control	Pristine_control	proliferative	XREP1-POOL-SCG10
16	control	Pristine_control	secretory	XREP1-POOL-SCG11
17	control	Pristine_control	secretory	XREP1-POOL-SCG13
18	control	Pristine_control	proliferative	XREP1-POOL-SCG12
19	disease	I-II	secretory	XREP1-POOL-SCG6	endo
20	Fibroid_control	Fibroid_control	secretory	XREP1-POOL-SCG5	ov dermoid
21	disease	I-II	secretory	XREP1-POOL-SCG9	endo_fibroids
22	Fibroid_control	Fibroid_control	proliferative	XREP1-POOL-SCG8	fibroids
23	Fibroid_control	Fibroid_control	proliferative	XREP1-POOL-SCG5	fibroids
24	Fibroid_control	Fibroid_control	secretory	XREP1-POOL-SCG8	fibroids
25	disease	III-IV	proliferative	XREP1-POOL-SCG8	endo_adeno
26	disease	I-II	proliferative	XREP1-POOL-SCG5	endo_fibroids
27	disease	III-IV	proliferative	XREP1-POOL-SCG3	endo_adeno
28	disease	I-II	secretory	XREP1-POOL-SCG7	endo_adeno
29	disease	I-II	proliferative	XREP1-POOL-SCG9	endo
30	Fibroid_control	Fibroid_control	secretory	XREP1-POOL-SCG2	fibroids
31	disease	III-IV	proliferative	XREP1-POOL-SCG3	endo_adeno
32	disease	I-II	secretory	XREP1-POOL-SCG7	endo
33	Fibroid_control	Fibroid_control	secretory	XREP1-POOL-SCG6	fibroids
34	Fibroid_control	Fibroid_control	secretory	XREP1-POOL-SCG4	fibroids_polyp
35	Fibroid_control	Fibroid_control	proliferative	XREP1-POOL-SCG6	fibroids
36	disease	I-II	proliferative	XREP1-POOL-SCG3	endo
37	disease	III-IV	secretory	XREP1-POOL-SCG11	endo_fibroids
38	disease	I-II	secretory	XREP1-POOL-SCG13	endo
39	disease	III-IV	secretory	XREP1-POOL-SCG10	endo
40	disease	III-IV	proliferative	XREP1-POOL-SCG11	endo
41	disease	I-II	proliferative	XREP1-POOL-SCG11	endo
42	Fibroid_control	Fibroid_control	proliferative	XREP1-POOL-SCG12	fibroids
43	Fibroid_control	Fibroid_control	secretory	XREP1-POOL-SCG13	fibroids_polyp

### Sheet: patient_demographic
Sample No.	Age	Sex	Race	Ethnicity
1	33	Female	White	Unknown
2	35	Female	White	Not Hispanic or Latino
3	34	Female	White	Not Hispanic or Latino
4	27	Female	Asian	Not Hispanic or Latino
5	36	Female	White	Not Hispanic or Latino
6	34	Female	White	Not Hispanic or Latino
7	23	Female	White	Not Hispanic or Latino
8	29	Female	White	Not Hispanic or Latino
9	34	Female	Unknown	Not Hispanic or Latino
10	36	Female	White	Not Hispanic or Latino
11	37	Female	White	Not Hispanic or Latino
12	23	Female	Asian	Not Hispanic or Latino
13	22	Female	White	Not Hispanic or Latino
14	Unknown	Female	Unknown	Unknown
15	Unknown	Female	Unknown	Unknown
16	Unknown	Female	Unknown	Unknown
17	Unknown	Female	Unknown	Unknown
18	Unknown	Female	Unknown	Unknown
19	37	Female	Unknown	Not Hispanic or Latino
20	21	Female	White	Not Hispanic or Latino
21	39	Female	Asian	Not Hispanic or Latino
22	44	Female	Unknown	Not Hispanic or Latino
23	44	Female	Unknown	Unknown
24	32	Female	More than one race	Unknown
25	40	Female	Unknown	Hispanic
26	27	Female	Black	Unknown
27	34	Female	Unknown	Unknown
28	45	Female	White	Not Hispanic or Latino
29	36	Female	Unknown	Unknown
30	46	Female	White	Hispanic
31	40	Female	Unknown	Unknown
32	36	Female	White	Unknown
33	36	Female	Black	Not Hispanic or Latino
34	46	Female	Asian	Not Hispanic or Latino
35	43	Female	White	Unknown
36	38	Female	Unknown	Unknown
37	44	Female	White	Not Hispanic or Latino
38	35	Female	White	Not Hispanic or Latino
39	34	Female	White	Hispanic
40	34	Female	More than one race	Unknown
41	42	Female	White	Unknown
42	45	Female	Asian	Unknown
43	41	Female	White	Not Hispanic or Latino
